# Network analysis after epigenome wide methylation study revealed JUP as a regulator of co-methylated risk-module for T2DM

**DOI:** 10.1101/2021.07.01.450660

**Authors:** Anil K Giri, Gauri Prasad, Vaisak Parekkat, Donaka Rajashekar, Nikhil Tandon, Dwaipayan Bharadwaj

## Abstract

Controlling the global Type 2 diabetes mellitus (T2DM) pandemic requires a better understanding of its risk factors across different populations, and needs markers that can precisely predict the individual risk to the disease. DNA methylation due to environmental factors is a known mechanism for conferring risk to T2DM. To identify such methylation signatures and associated risk to the disease, we performed an epigenome-wide-association study (EWAS) in 844 individuals of Indo-European origin. Within the Indian population, we identified and validated 6 novel differentially methylated CpG sites in *PDCD6IP*, *MIR1287*, *5S_rRNA*, *HDAC9*, *KCNK16*, and *RTN1* genes associated with T2DM risk at the epigenome-wide-significance-level (p<1.2×10^-7^). Further, we also replicated the association of 3 known CpG sites in *TXNIP*, *SREBF1* and *CPT1A* in the Indian population. Using methylation-based-network analysis, we identified 4 co-methylated modules, which we named as turquoise, yellow, brown, and blue, among differentially methylated CpG sites in discovery phase samples. We observed that methylation of the brown module with 28 CpG sites, associated with T2DM risk factors (e.g., BMI, insulin, C-peptide). Upon further analysis, we noted that these methylation signatures at 14 of the brown module’s CpG can be used as marker to segregate T2DM patients with good glycemic control (e.g., low HbA1c) but poor lipid profile (low HDL and high TG) from the other patients. Additionally, we discovered that rs6503650 in the *JUP* gene regulates methylation at all the 14 hub CpG sites of the brown modules as methQTL. Our network-assisted epigenome-wide association study is the first to systematically explore DNA methylations conferring risks to T2DM. In addition, the study shows the potential use of identified risk CpG sites for patient segregation with different clinical outcomes. These findings can be useful for better stratification of patient in order to improve the clinical management and treatment outcomes.
