## Supplementary material and additional file for "Network analysis after epigenome wide methylation study revealed JUP as a regulator of co-methylated risk-module for T2DM": Additional_file1.xlsx

### Sheet: Sheet2
SN	CHR	CpG	BP	P-value	Beta-diff	Mean_T2DM	Mean_Control	Gene	Location in Gene
1	1	cg19693031	145441553	2.67x10-14	-0.05	-0.02	0.02	TXNIP	3'UTR
2	7	cg08549335	30387955	8.09x10-11	-0.04	-0.02	0.02	ZNRF2	Body
3	21	cg08309687	35320597	4.00x10-10	-0.04	-0.02	0.02	LOC100506334	Outside
4	3	cg13696490	151488007	1.79x10-10	-0.03	-0.01	0.01	LOC201651	TSS1500
5	11	cg03607573	93471890	7.55x10-11	-0.03	-0.01	0.01	TAF1D	Body
6	16	cg03669394	75685255	3.54x10-9	-0.03	-0.01	0.01	TERF2IP	Body
7	2	cg00670915	101620544	2.25x10-10	-0.03	-0.01	0.01	RPL31	Body
8	1	cg27541349	6296338	1.56x10-8	-0.03	-0.01	0.01	ICMT	TSS1500
9	17	cg03272310	39704455	2.63x10-8	-0.03	-0.01	0.01	LOC147093	Outside
10	1	cg03992323	224023298	1.34x10-9	-0.03	-0.01	0.01	TP53BP2	Body
11	12	cg00607194	47479796	1.21x10-9	-0.03	-0.01	0.01	AMIGO2	Outside
12	7	cg18023455	49894665	1.68x10-8	-0.02	-0.01	0.01	VWC2	Body
13	2	cg22129183	75783510	1.93x10-9	-0.02	-0.01	0.01	FAM176A	5'UTR
14	4	cg09690103	14603925	3.06x10-9	-0.02	-0.01	0.01	SNORA63	Outside
15	3	cg16171771	34187751	1.44x10-12	-0.02	-0.01	0.01	PDCD6IP	Outside
16	15	cg12593764	83332874	8.94x10-8	-0.02	-0.01	0.01	AP3B2	Body
17	6	cg22443940	122144735	1.10x10-8	-0.02	-0.01	0.01	GJA1	Outside
18	11	cg01264963	123885968	3.99x10-9	-0.02	-0.01	0.01	OR10G4	TSS1500
19	4	cg27450010	16639182	6.89x10-13	-0.02	-0.01	0.01	LDB2	Body
20	6	cg10774352	72206415	8.12x10-9	-0.02	-0.01	0.01	LINC00472	Outside
21	13	cg08119452	53602386	9.76x10-9	-0.02	-0.01	0.01	OLFM4	TSS1500
22	7	cg04391186	24446071	4.51x10-9	-0.02	-0.01	0.01	NPY	Outside
23	1	cg23048494	153517385	8.27x10-9	-0.02	-0.01	0.01	S100A4	5'UTR
24	4	cg10512376	101440279	8.39x10-10	-0.02	-0.01	0.01	EMCN	TSS1500
25	12	cg14905634	73057370	4.88x10-10	-0.02	-0.01	0.01	TRHDE	3'UTR
26	7	cg09703727	69447466	9.83x10-9	-0.02	-0.01	0.01	AUTS2	Body
27	3	cg17387903	24875041	2.00x10-10	-0.02	-0.01	0.01	5S_rRNA	Outside
28	17	cg21275039	9632402	3.89x10-8	-0.02	-0.01	0.01	USP43	3'UTR
29	17	cg24174557	57903545	6.74x10-9	-0.02	-0.01	0.01	TMEM49	Body
30	1	cg05714732	32409097	8.63x10-9	-0.02	-0.01	0.01	PTP4A2	Outside
31	17	cg24935810	3433158	9.08x10-9	-0.02	-0.01	0.01	TRPV3	Body
32	4	cg07624479	3075889	1.79x10-8	-0.02	-0.01	0.01	HTT	TSS1500
33	16	cg06946797	11422410	2.56x10-9	-0.02	-0.01	0.01	RMI2	Outside
34	12	cg03766264	27396230	1.81x10-8	-0.02	-0.01	0.01	STK38L	TSS1500
35	2	cg15704872	103239843	8.82x10-10	-0.02	-0.01	0.01	SLC9A2	Body
36	2	cg06968859	80724210	2.25x10-8	-0.02	-0.01	0.01	CTNNA2	Body
37	11	cg20972294	133005920	1.51x10-9	-0.02	-0.01	0.01	OPCML	Body
38	17	cg26187342	65713859	1.90x10-8	-0.02	-0.01	0.01	NOL11	TSS1500
39	12	cg22738642	43137978	5.91x10-8	-0.02	-0.01	0.01	PRICKLE1	Outside
40	15	cg13614617	65656636	6.21x10-10	-0.02	-0.01	0.01	IGDCC3	Body
41	13	cg02100381	111025712	5.66x10-10	-0.02	-0.01	0.01	COL4A2	Body
42	11	cg17996991	86651975	8.47x10-8	-0.02	-0.01	0.01	FZD4	Outside
43	4	cg15687147	91570601	5.49x10-9	-0.02	-0.01	0.01	FAM190A	Body
44	5	cg22790839	157883934	3.75x10-8	-0.02	-0.01	0.01	Mir_186	Outside
45	14	cg15837235	94199998	2.99x10-9	-0.02	-0.01	0.01	PRIMA1	Body
46	1	cg11675098	118356684	3.75x10-10	-0.02	-0.01	0.01	GDAP2	Outside
47	7	cg20449074	10658638	2.48x10-9	-0.02	-0.01	0.01	NDUFA4	Outside
48	2	cg25883149	232757081	5.34x10-10	-0.02	-0.01	0.01	MIR1471	TSS200
49	3	cg16258657	29338543	1.10x10-8	-0.02	-0.01	0.01	RBMS3	Body
50	8	cg01793320	20030780	6.21x10-10	-0.02	-0.01	0.01	SLC18A1	Body
51	13	cg26531286	98799359	2.91x10-8	-0.02	-0.01	0.01	FARP1	5'UTR
52	1	cg25286679	245879614	2.33x10-12	-0.02	-0.01	0.01	KIF26B	Outside
53	7	cg17830420	122388912	6.69x10-9	-0.02	-0.01	0.01	CADPS2	Body
54	18	cg25321854	6916836	2.01x10-9	-0.02	-0.01	0.01	LOC400643	Outside
55	1	cg17175521	79627623	7.26x10-12	-0.02	-0.01	0.01	ELTD1	Outside
56	18	cg16261857	57634308	4.87x10-12	-0.02	-0.01	0.01	U6	Outside
57	7	cg16697850	141946929	1.22x10-9	-0.02	-0.01	0.01	MOXD2	TSS200
58	2	cg08031024	121617598	7.41x10-9	-0.02	-0.01	0.01	GLI2	Body
59	3	cg17309592	49591742	4.41x10-8	-0.02	-0.01	0.01	BSN	TSS200
60	5	cg20684197	142066939	1.96x10-8	-0.02	-0.01	0.01	FGF1	5'UTR
61	5	cg20666307	144490993	4.57x10-9	-0.02	-0.01	0.01	PRELID2	Outside
62	3	cg01069738	139236279	2.05x10-9	-0.02	-0.01	0.01	RBP1	3'UTR
63	4	cg10631546	114903102	4.49x10-9	-0.02	-0.01	0.01	ARSJ	Outside
64	1	cg04673737	41830162	1.12x10-11	-0.02	-0.01	0.01	5S_rRNA	Outside
65	4	cg26448394	157519439	9.60x10-10	-0.02	-0.01	0.01	PDGFC	Outside
66	13	cg08717751	37881009	9.93x10-8	-0.02	-0.01	0.01	CSNK1A1L	Outside
67	17	cg16481618	64225732	1.58x10-8	-0.02	-0.01	0.01	APOH	TSS200
68	11	cg25273707	76037067	3.15x10-9	-0.02	-0.01	0.01	PRKRIR	Outside
69	8	cg11050859	60031824	6.30x10-8	-0.02	-0.01	0.01	TOX	TSS200
70	1	cg16263152	183287820	5.97x10-8	-0.02	-0.01	0.01	NMNAT2	Body
71	2	cg11729430	209028479	4.08x10-11	-0.02	-0.01	0.01	CRYGA	TSS200
72	13	cg06968164	45629699	3.83x10-9	-0.02	-0.01	0.01	KIAA1704	Outside
73	19	cg07947705	58469898	6.07x10-9	-0.02	-0.01	0.01	C19orf18	3'UTR
74	2	cg21540530	188583083	1.85x10-8	-0.02	-0.01	0.01	TFPI	Outside
75	14	cg07431973	52142384	2.99x10-8	-0.02	-0.01	0.01	FRMD6	5'UTR
76	13	cg22593432	32575906	6.85x10-11	-0.02	-0.01	0.01	FRY	Outside
77	2	cg00829858	179148246	5.03x10-8	-0.02	-0.01	0.01	OSBPL6	5'UTR
78	10	cg01178710	100137032	6.36x10-12	-0.02	-0.01	0.01	MIR1287	Outside
79	11	cg17221226	64414193	2.69x10-10	-0.02	-0.01	0.01	NRXN2	Body
80	2	cg14709239	121098465	3.96x10-8	-0.02	-0.01	0.01	INHBB	Outside
81	21	cg22104103	17565451	1.14x10-8	-0.02	-0.01	0.01	C21orf34	Body
82	18	cg17251713	61443039	3.87x10-8	-0.02	-0.01	0.01	SERPINB7	5'UTR
83	1	cg05919685	159556998	6.02x10-8	-0.02	-0.01	0.01	APCS	TSS1500
84	6	cg00741695	961560	9.10x10-8	-0.02	-0.01	0.01	LOC285768	Body
85	14	cg10919522	74227442	2.48x10-8	-0.02	-0.01	0.01	C14orf43	5'UTR
86	11	cg10716494	96076303	5.24x10-13	-0.02	-0.01	0.01	MAML2	5'UTR
87	5	cg07855575	25393895	5.03x10-8	-0.02	-0.01	0.01	LOC340107	Outside
88	9	cg08298644	140359478	3.31x10-10	-0.02	-0.01	0.01	PNPLA7	Body
89	2	cg14212447	226243704	3.67x10-8	-0.02	-0.01	0.01	NYAP2	Outside
90	2	cg05918312	183370085	4.60x10-8	-0.02	-0.01	0.01	PDE1A	Body
91	1	cg01612158	157567721	2.30x10-10	-0.02	-0.01	0.01	FCRL4	1stExon
92	6	cg23372795	39284680	3.11x10-9	-0.02	-0.01	0.01	KCNK16	Body
93	7	cg03407945	130072619	4.23x10-8	-0.02	-0.01	0.01	TSGA14	Body
94	3	cg26645655	84851739	9.22x10-8	-0.02	-0.01	0.01	LOC440970	Outside
95	1	cg09173378	196370246	6.24x10-8	-0.02	-0.01	0.01	KCNT2	Body
96	2	cg05159685	9514872	4.26x10-8	-0.02	-0.01	0.01	ASAP2	Body
97	17	cg15036326	27048709	1.11x10-9	-0.02	-0.01	0.01	RPL23A	Body
98	15	cg17240133	57977246	2.79x10-9	-0.02	-0.01	0.01	GCOM1	3'UTR
99	3	cg15045153	189693046	7.33x10-9	-0.02	-0.01	0.01	LEPREL1	Body
100	17	cg27254338	34192711	9.17x10-10	-0.02	-0.01	0.01	C17orf66	Body
101	2	cg16934969	173607849	2.88x10-8	-0.02	-0.01	0.01	RAPGEF4	Body
102	7	cg23398173	135662346	5.38x10-8	-0.02	-0.01	0.01	MTPN	TSS200
103	3	cg19551485	55693183	1.34x10-10	-0.02	-0.01	0.01	C3orf51	Body
104	7	cg24458314	18679330	2.92x10-10	-0.02	-0.01	0.01	HDAC9	Body
105	5	cg15032909	170726354	1.76x10-9	-0.02	-0.01	0.01	RANBP17	3'UTR
106	8	cg16151924	65577291	2.14x10-9	-0.02	-0.01	0.01	CYP7B1	Body
107	6	cg06858835	147056513	9.48x10-11	-0.02	-0.01	0.01	C6orf103	Body
108	1	cg05819223	64445500	8.76x10-9	-0.02	-0.01	0.01	ROR1	Body
109	3	cg00075103	176295393	6.17x10-8	-0.02	-0.01	0.01	TBL1XR1	Outside
110	2	cg16947583	189352811	2.46x10-8	-0.02	-0.01	0.01	GULP1	Body
111	4	cg09566023	48970899	1.80x10-9	-0.02	-0.01	0.01	CWH43	Outside
112	12	cg19091779	13200090	2.22x10-8	-0.02	-0.01	0.01	KIAA1467	Body
113	8	cg20543651	55918396	8.85x10-8	-0.02	-0.01	0.01	XKR4	Outside
114	13	cg19190762	44806056	7.58x10-11	-0.02	-0.01	0.01	AX748251	Outside
115	10	cg04816803	44426804	3.83x10-8	-0.02	-0.01	0.01	LOC283033	Outside
116	7	cg03900492	157345660	7.78x10-8	-0.02	-0.01	0.01	PTPRN2	Body
117	5	cg19755108	176434080	5.58x10-9	-0.02	-0.01	0.01	UIMC1	TSS1500
118	7	cg25481253	141673385	3.85x10-8	-0.02	-0.01	0.01	TAS2R38	1stExon
119	2	cg25824236	214857743	3.68x10-8	-0.02	-0.01	0.01	SPAG16	Body
120	2	cg22363368	59126861	1.56x10-8	-0.02	-0.01	0.01	FLJ30838	Outside
121	3	cg00108098	122637665	3.99x10-9	-0.02	-0.01	0.01	SEMA5B	Body
122	19	cg11654011	43099796	4.78x10-10	-0.02	-0.01	0.01	CEACAM8	TSS1500
123	22	cg26790091	50702461	3.64x10-11	-0.02	-0.01	0.01	MAPK11	3'UTR
124	5	cg15962267	138612987	1.03x10-10	-0.02	-0.01	0.01	SNHG4	Body
125	5	cg08442713	117822220	7.40x10-8	-0.02	-0.01	0.01	BC044609	Outside
126	5	cg26325912	97315690	2.00x10-10	-0.02	-0.01	0.01	HM358988	Outside
127	1	cg05376937	224819678	8.59x10-8	-0.02	-0.01	0.01	CNIH3	Body
128	6	cg24298280	125305109	4.76x10-8	-0.02	-0.01	0.01	RNF217	5'UTR
129	10	cg02556345	124181966	1.90x10-8	-0.02	-0.01	0.01	PLEKHA1	Body
130	1	cg03937361	64330273	4.90x10-10	-0.02	-0.01	0.01	ROR1	Body
131	12	cg00236302	69004868	2.50x10-8	-0.02	-0.01	0.01	RAP1B	5'UTR
132	7	cg06889086	55638231	2.81x10-8	-0.02	-0.01	0.01	VOPP1	Body
133	20	cg09730170	23586681	1.77x10-8	-0.02	-0.01	0.01	CST9	TSS200
134	7	cg02920600	137367342	2.31x10-9	-0.02	-0.01	0.01	DGKI	Body
135	14	cg15815318	60195270	3.44x10-8	-0.02	-0.01	0.01	RTN1	Body
136	1	cg06099303	96672497	3.16x10-8	-0.02	-0.01	0.01	7SK	Outside
137	1	cg25320328	92953038	3.44x10-8	-0.02	-0.01	0.01	GFI1	TSS1500
138	2	cg12011522	179192422	1.21x10-8	-0.02	-0.01	0.01	OSBPL6	Body
139	13	cg02127375	35589004	9.69x10-9	-0.02	-0.01	0.01	NBEA	Body
140	7	cg05905844	136280003	8.39x10-9	-0.02	-0.01	0.01	CHRM2	Outside
141	3	cg15906260	186505241	5.08x10-8	-0.02	-0.01	0.01	SNORA4	TSS200
142	4	cg11474135	113933302	4.72x10-8	-0.02	-0.01	0.01	ANK2	Body
143	2	cg06544882	156692886	5.15x10-8	-0.02	-0.01	0.01	BC032407	Outside
144	7	cg22799757	29997643	3.89x10-9	-0.02	-0.01	0.01	SCRN1	Body
145	6	cg09385371	142959677	2.23x10-8	-0.02	-0.01	0.01	LOC153910	TSS1500
146	3	cg08526209	139400320	9.13x10-8	-0.02	-0.01	0.01	NMNAT3	Outside
147	14	cg14411221	64064609	3.91x10-8	-0.02	-0.01	0.01	WDR89	3'UTR
148	17	cg25078137	46698599	5.98x10-9	-0.02	-0.01	0.01	HOXB9	3'UTR
149	18	cg13340705	30091236	3.22x10-8	-0.02	-0.01	0.01	WBP11P1	TSS1500
150	8	cg05316065	130799008	4.53x10-8	-0.02	-0.01	0.01	GSDMC	1stExon
151	14	cg21554616	55226756	3.05x10-8	-0.02	-0.01	0.01	SAMD4A	5'UTR
152	6	cg01537445	122012294	3.26x10-9	-0.02	-0.01	0.01	GJA1	Outside
153	10	cg11964006	53852690	8.91x10-8	-0.02	-0.01	0.01	PRKG1	Body
154	1	cg12386297	209605224	9.66x10-8	-0.02	-0.01	0.01	LOC642587	Body
155	2	cg07289618	48800298	2.67x10-8	-0.02	-0.01	0.01	STON1-GTF2A1L	5'UTR
156	2	cg04737150	161077748	5.22x10-8	-0.02	-0.01	0.01	ITGB6	Outside
157	2	cg12833765	69470879	7.12x10-9	-0.02	-0.01	0.01	ANTXR1	Body
158	1	cg15358723	245750663	2.16x10-8	-0.02	-0.01	0.01	KIF26B	Body
159	4	cg09356916	23791474	2.13x10-9	-0.02	-0.01	0.01	PPARGC1A	Outside
160	17	cg19411729	34207664	1.30x10-8	-0.02	-0.01	0.01	CCL5	TSS1500
161	6	cg21095280	36724037	8.08x10-10	-0.02	-0.01	0.01	CPNE5	Body
162	6	cg10459018	22574144	1.91x10-8	-0.02	-0.01	0.01	HDGFL1	Outside
163	11	cg03548415	111991343	6.24x10-8	-0.02	-0.01	0.01	IL18	Outside
164	8	cg20321319	61088308	5.85x10-9	-0.02	-0.01	0.01	CA8	Outside
165	6	cg21472165	82749905	1.86x10-8	-0.02	-0.01	0.01	IBTK	Outside
166	2	cg05036991	155089855	5.89x10-8	-0.02	-0.01	0.01	GALNT13	Body
167	4	cg23651495	37059652	3.48x10-8	-0.02	-0.01	0.01	MIR4801	Outside
168	6	cg12333043	138849111	4.13x10-8	-0.02	-0.01	0.01	NHSL1	Body
169	3	cg12019893	42950091	4.29x10-8	-0.02	-0.01	0.01	ZNF662	Body
170	4	cg00041270	26016798	4.52x10-8	-0.02	-0.01	0.01	C4orf52	Outside
171	6	cg14002274	111303047	7.47x10-8	-0.02	-0.01	0.01	RPF2	TSS1500
172	21	cg07450406	34144285	2.36x10-8	-0.02	-0.01	0.01	C21orf66	TSS200
173	10	cg17535314	48435476	1.85x10-8	-0.02	-0.01	0.01	GDF10	Body
174	1	cg15601452	28906383	4.17x10-8	-0.02	-0.01	0.01	SNHG12	Body
175	6	cg11976671	102166513	2.40x10-8	-0.02	-0.01	0.01	GRIK2	Body
176	10	cg23404610	93656353	3.06x10-10	-0.02	-0.01	0.01	FGFBP3	Outside
177	2	cg20023788	221851322	2.40x10-8	-0.02	-0.01	0.01	EPHA4	Outside
178	11	cg27410595	119995755	1.68x10-8	-0.02	-0.01	0.01	TRIM29	Body
179	3	cg19010139	41695020	9.48x10-9	-0.02	-0.01	0.01	ULK4	Body
180	19	cg23201817	40007923	2.31x10-8	-0.02	-0.01	0.01	SELV	Body
181	2	cg10671757	180722611	1.46x10-9	-0.02	-0.01	0.01	ZNF385B	5'UTR
182	3	cg01041455	160879984	2.44x10-8	-0.02	-0.01	0.01	B3GALNT1	Outside
183	4	cg12044923	5207313	1.83x10-9	-0.02	-0.01	0.01	STK32B	Body
184	6	cg23906876	24324775	7.59x10-10	-0.02	-0.01	0.01	DCDC2	Body
185	8	cg08584947	93468318	9.73x10-9	-0.02	-0.01	0.01	5S_rRNA	Outside
186	1	cg21475781	196945846	7.86x10-8	-0.02	-0.01	0.01	CFHR5	TSS1500
187	2	cg00870449	40508307	7.28x10-9	-0.02	-0.01	0.01	SLC8A1	Body
188	3	cg25650360	19752611	5.71x10-8	-0.02	-0.01	0.01	EFHB	Intergenic
189	17	cg26548883	34329900	5.46x10-8	-0.02	-0.01	0.01	CCL14-CCL15	TSS1500
190	5	cg00537351	14339110	5.05x10-9	-0.02	-0.01	0.01	TRIO	Body
191	14	cg01862897	70548169	2.57x10-9	-0.02	-0.01	0.01	SLC8A3	Body
192	3	cg10584271	52814644	1.22x10-8	-0.02	-0.01	0.01	ITIH1	5'UTR
193	12	cg25573386	18890580	5.76x10-9	-0.02	-0.01	0.01	CAPZA3	TSS1500
194	8	cg21088119	11251472	7.74x10-9	-0.02	-0.01	0.01	C8orf12	Body
195	2	cg18990899	205385003	6.02x10-9	-0.02	-0.01	0.01	PARD3B	Intergenic
196	5	cg27365991	123036377	8.19x10-8	-0.02	-0.01	0.01	CSNK1G3	Intergenic
197	3	cg06045968	119273356	1.90x10-10	-0.02	-0.01	0.01	CD80	Body
198	10	cg07473138	122213952	1.17x10-9	-0.02	-0.01	0.01	PPAPDC1A	Intergenic
199	11	cg26754664	124754640	2.93x10-11	-0.02	-0.01	0.01	ROBO4	3'UTR
200	20	cg07500957	16731980	1.03x10-10	-0.02	-0.01	0.01	OTOR	3'UTR
201	11	cg07782221	7506058	4.46x10-10	-0.02	-0.01	0.01	OLFML1	TSS1500
202	6	cg08324157	23455044	4.19x10-11	-0.02	-0.01	0.01	NRSN1	Intergenic
203	10	cg09504612	116467989	2.39x10-9	-0.02	-0.01	0.01	Mir_548	Intergenic
204	3	cg14313576	134339989	8.15x10-9	-0.02	-0.01	0.01	KY	Body
205	10	cg00524374	3894969	8.13x10-8	-0.02	-0.01	0.01	KLF6	Intergenic
206	6	cg12070911	150209641	5.66x10-9	-0.02	-0.01	0.01	RAET1E	Body
207	5	cg19607021	139104834	3.54x10-9	-0.02	-0.01	0.01	PSD2	Intergenic
208	8	cg11791144	32129320	6.46x10-8	-0.02	-0.01	0.01	NRG1	Body
209	6	cg13800496	144901285	4.85x10-9	-0.02	-0.01	0.01	UTRN	Body
210	2	cg25916135	59071762	4.13x10-8	-0.02	-0.01	0.01	FLJ30838	Intergenic
211	12	cg08903181	89018233	5.23x10-10	-0.02	-0.01	0.01	U1	Intergenic
212	10	cg02879776	80407111	3.61x10-8	-0.02	-0.01	0.01	AX747983	Intergenic
213	5	cg10166825	125052596	5.08x10-8	-0.02	-0.01	0.01	GRAMD3	Intergenic
214	1	cg00003858	45080601	1.67x10-9	-0.02	-0.01	0.01	RNF220	Body
215	21	cg20515679	39056256	9.90x10-9	-0.02	-0.01	0.01	KCNJ6	Body
216	4	cg25778446	94652283	2.77x10-8	-0.02	-0.01	0.01	GRID2	Body
217	6	cg03316570	43877658	1.36x10-8	-0.02	-0.01	0.01	LOC100132354	Body
218	10	cg11689753	6821049	1.40x10-8	-0.02	-0.01	0.01	LOC100507127	Intergenic
219	1	cg09795087	95508855	2.19x10-8	-0.02	-0.01	0.01	ALG14	Body
220	6	cg08273233	87724980	4.92x10-8	-0.02	-0.01	0.01	HTR1E	5'UTR
221	3	cg02118562	124082908	4.00x10-9	-0.02	-0.01	0.01	KALRN	Body
222	7	cg12055258	121651767	3.52x10-8	-0.02	-0.01	0.01	PTPRZ1	Body
223	11	cg26427534	7659068	3.65x10-9	-0.02	-0.01	0.01	PPFIBP2	Body
224	2	cg18866212	167698518	8.65x10-8	-0.02	-0.01	0.01	XIRP2	Intergenic
225	4	cg07376029	72650993	6.53x10-9	-0.02	-0.01	0.01	GC	TSS1500
226	2	cg23180780	12260487	1.40x10-8	-0.02	-0.01	0.01	SNORD18	Intergenic
227	4	cg25429446	113839046	2.46x10-8	-0.02	-0.01	0.01	ANK2	Body
228	2	cg02345089	16688254	7.31x10-9	-0.02	-0.01	0.01	FAM49A	Intergenic
229	14	cg17916177	101203981	7.04x10-9	-0.02	-0.01	0.01	DLK1	Intergenic
230	1	cg00146437	209529870	6.72x10-8	-0.02	-0.01	0.01	MIR205HG	Intergenic
231	7	cg27497928	143049070	3.13x10-8	-0.02	-0.01	0.01	CLCN1	3'UTR
232	15	cg20758789	82206092	5.38x10-8	-0.02	-0.01	0.01	MEX3B	Intergenic
233	1	cg27055365	117689357	1.03x10-8	-0.02	-0.01	0.01	VTCN1	3'UTR
234	1	cg26893451	227679600	4.96x10-8	-0.02	-0.01	0.01	ZNF678	Intergenic
235	3	cg15000071	134889494	2.33x10-10	-0.02	-0.01	0.01	EPHB1	Body
236	10	cg06354543	130376573	5.01x10-8	-0.02	-0.01	0.01	AK124226	Intergenic
237	12	cg11439695	2561025	6.82x10-9	-0.02	-0.01	0.01	CACNA1C	Body
238	15	cg16964728	61340525	8.79x10-8	-0.02	-0.01	0.01	RORA	Body
239	4	cg10369125	53706167	1.11x10-8	-0.02	-0.01	0.01	RASL11B	Intergenic
240	20	cg22335872	896877	1.35x10-8	-0.02	-0.01	0.01	ANGPT4	5'UTR
241	14	cg17921080	86478933	2.23x10-8	-0.02	-0.01	0.01	FLRT2	Intergenic
242	4	cg12144446	163704719	5.65x10-8	-0.02	-0.01	0.01	NAF1	Intergenic
243	13	cg02994463	58240706	1.69x10-8	-0.02	-0.01	0.01	PCDH17	Body
244	1	cg13058453	85584421	4.36x10-8	-0.02	-0.01	0.01	WDR63	Body
245	6	cg01113073	155686869	2.07x10-8	-0.02	-0.01	0.01	TFB1M	Intergenic
246	6	cg13126790	160010347	7.84x10-8	-0.02	-0.01	0.01	AK130765	Intergenic
247	1	cg16488065	204656751	1.61x10-8	-0.02	-0.01	0.01	LRRN2	Intergenic
248	16	cg01824618	85315213	1.87x10-9	-0.02	-0.01	0.01	LINC00311	Intergenic
249	6	cg24285903	25187167	3.03x10-8	-0.02	-0.01	0.01	CMAHP	Intergenic
250	8	cg27135989	61088343	4.76x10-8	-0.02	-0.01	0.01	CA8	Intergenic
251	8	cg17508816	38423640	5.49x10-9	-0.02	-0.01	0.01	RNF5P1	Intergenic
252	6	cg15985157	132468791	1.88x10-8	-0.02	-0.01	0.01	LOC100507254	Intergenic
253	7	cg00496462	93577611	9.94x10-9	-0.02	-0.01	0.01	GNG11	Intergenic
254	8	cg13457462	49801973	2.12x10-9	-0.02	-0.01	0.01	SNAI2	Intergenic
255	2	cg08903069	85500888	2.30x10-8	-0.02	-0.01	0.01	TCF7L1	Body
256	4	cg11418177	142636073	5.77x10-8	-0.02	-0.01	0.01	IL15	5'UTR
257	7	cg10896774	142636841	6.55x10-9	-0.02	-0.01	0.01	C7orf34	1stExon
258	7	cg07012178	151304709	2.74x10-8	-0.02	-0.01	0.01	PRKAG2	Body
259	1	cg07418387	240375465	3.72x10-8	-0.02	-0.01	0.01	FMN2	Body
260	1	cg27266479	9294883	9.54x10-8	-0.02	-0.01	0.01	H6PD	5'UTR
261	11	cg19574327	96466207	4.29x10-9	-0.02	-0.01	0.01	JRKL	Intergenic
262	3	cg24006715	13568213	8.27x10-8	-0.02	-0.01	0.01	FBLN2	Intergenic
263	4	cg07323399	24800824	1.79x10-8	-0.02	-0.01	0.01	SOD3	5'UTR
264	8	cg00021237	67525850	1.93x10-8	-0.02	-0.01	0.01	MYBL1	TSS1500
265	4	cg07419795	20195368	4.81x10-8	-0.02	-0.01	0.01	SLIT2	Intergenic
266	7	cg25130728	73483054	7.68x10-8	-0.02	-0.01	0.01	ELN	3'UTR
267	2	cg24744014	11113305	4.34x10-9	-0.02	-0.01	0.01	KCNF1	Intergenic
268	16	cg10529845	49522338	4.82x10-10	-0.02	-0.01	0.01	C16orf78	Intergenic
269	2	cg01786466	202563128	3.70x10-9	-0.02	-0.01	0.01	MPP4	5'UTR
270	3	cg21585306	133476948	8.08x10-8	-0.01	-0.01	0.01	TF	Body
271	19	cg22677650	3675628	9.10x10-8	-0.01	-0.01	0.01	PIP5K1C	Body
272	1	cg26914267	201872990	6.48x10-8	-0.01	-0.01	0.01	LMOD1	Body
273	6	cg19614919	155493310	1.74x10-8	-0.01	-0.01	0.01	TIAM2	Body
274	6	cg02500392	138539373	4.55x10-8	-0.01	-0.01	0.01	PBOV1	1stExon
275	12	cg22498987	120427183	1.25x10-12	-0.01	-0.01	0.01	CCDC64	TSS1500
276	4	cg26442903	110107069	4.99x10-8	-0.01	-0.01	0.01	COL25A1	Body
277	7	cg18421840	31099815	2.22x10-10	-0.01	-0.01	0.01	ADCYAP1R1	5'UTR
278	10	cg10166314	2006843	2.61x10-8	-0.01	-0.01	0.01	LOC282980	Intergenic
279	18	cg17007693	12041357	8.73x10-8	-0.01	-0.01	0.01	ANKRD62	Intergenic
280	10	cg14126408	44705343	2.03x10-8	-0.01	-0.01	0.01	DKFZp547J0510	Intergenic
281	18	cg26714678	39101383	7.49x10-9	-0.01	-0.01	0.01	KC6	TSS1500
282	6	cg10784258	56711207	4.42x10-8	-0.01	-0.01	0.01	DST	Body
283	3	cg03992938	42814706	1.00x10-9	-0.01	-0.01	0.01	CCDC13	1stExon
284	8	cg20902975	11138404	3.93x10-8	-0.01	-0.01	0.01	MTMR9	Intergenic
285	2	cg24416609	231773531	8.85x10-8	-0.01	-0.01	0.01	GPR55	3'UTR
286	2	cg06943845	6507983	2.95x10-8	-0.01	-0.01	0.01	LOC400940	Intergenic
287	8	cg02943456	33866595	8.30x10-8	-0.01	-0.01	0.01	Metazoa_SRP	Intergenic
288	2	cg07058918	233320487	3.53x10-8	-0.01	-0.01	0.01	ALPI	TSS1500
289	2	cg23338993	234600424	5.45x10-9	-0.01	-0.01	0.01	UGT1A10	Body
290	17	cg02108135	42017759	1.52x10-8	-0.01	-0.01	0.01	PPY	Intergenic
291	7	cg26122963	100198945	2.13x10-8	-0.01	-0.01	0.01	PCOLCE	TSS1500
292	4	cg08090384	183960121	7.55x10-8	-0.01	-0.01	0.01	FAM92A3	Body
293	9	cg14585967	118135711	1.11x10-8	-0.01	-0.01	0.01	37226	5'UTR
294	1	cg03082523	3155966	1.59x10-10	-0.01	-0.01	0.01	PRDM16	Body
295	2	cg15112747	129120792	4.31x10-9	-0.01	-0.01	0.01	HS6ST1	Intergenic
296	10	cg06740578	131142474	1.21x10-8	-0.01	-0.01	0.01	MGMT	Intergenic
297	11	cg03037761	86663342	2.80x10-9	-0.01	-0.01	0.01	FZD4	Body
298	5	cg23944572	154101660	4.96x10-8	-0.01	-0.01	0.01	LARP1	Body
299	13	cg12682367	24523699	4.12x10-9	-0.01	-0.01	0.01	AK127292	Intergenic
300	1	cg24513381	170653324	5.11x10-8	-0.01	-0.01	0.01	PRRX1	Body
301	4	cg00554631	155340842	9.47x10-8	-0.01	-0.01	0.01	DCHS2	Body
302	11	cg23561531	127328848	2.29x10-8	-0.01	-0.01	0.01	7SK	Intergenic
303	2	cg04526104	217839250	9.41x10-8	-0.01	-0.01	0.01	hCG_1816075	Intergenic
304	15	cg13795321	71398103	6.20x10-8	-0.01	-0.01	0.01	CT62	Intergenic
305	7	cg25361454	985840	2.85x10-10	-0.01	-0.01	0.01	ADAP1	Body
306	3	cg06519434	38664258	7.37x10-8	-0.01	-0.01	0.01	SCN5A	Body
307	11	cg09518195	68134212	4.82x10-8	-0.01	-0.01	0.01	LRP5	Body
308	4	cg10966830	115280988	8.72x10-10	-0.01	-0.01	0.01	UGT8	Intergenic
309	15	cg04821794	29562050	1.50x10-8	-0.01	-0.01	0.01	NDNL2	TSS200
310	10	cg01856509	88025256	6.11x10-8	-0.01	-0.01	0.01	GRID1	Body
311	13	cg24857040	113565215	8.56x10-8	-0.01	-0.01	0.01	BC035340	Intergenic
312	6	cg05949913	132557558	9.50x10-8	-0.01	-0.01	0.01	LOC100507254	Intergenic
313	1	cg22813711	87595172	7.10x10-8	-0.01	-0.01	0.01	LOC339524	TSS1500
314	11	cg05481452	61717685	2.71x10-9	-0.01	-0.01	0.01	BEST1	5'UTR
315	1	cg11795488	65038493	2.76x10-8	-0.01	-0.01	0.01	CACHD1	Body
316	3	cg23033158	117573067	7.92x10-8	-0.01	-0.01	0.01	JA429722	Intergenic
317	3	cg15776647	170159063	4.14x10-8	-0.01	-0.01	0.01	CLDN11	Intergenic
318	9	cg13920768	133557645	5.48x10-8	-0.01	-0.01	0.01	PRDM12	3'UTR
319	4	cg09839177	124791564	5.87x10-9	-0.01	-0.01	0.01	LOC285419	Body
320	20	cg19433118	43977424	6.70x10-8	-0.01	-0.01	0.01	SDC4	TSS1500
321	9	cg13868356	102573998	9.34x10-8	-0.01	-0.01	0.01	AK057451	Intergenic
322	8	cg02881186	140892010	5.18x10-8	-0.01	-0.01	0.01	TRAPPC9	Body
323	6	cg14029994	158589858	8.00x10-8	-0.01	-0.01	0.01	SERAC1	TSS1500
324	3	cg03433942	128295046	3.66x10-9	-0.01	-0.01	0.01	C3orf27	TSS200
325	16	cg02729269	127773	1.40x10-8	-0.01	-0.01	0.01	MPG	5'UTR
326	6	cg14038731	110732537	6.13x10-8	-0.01	-0.01	0.01	DDO	Body
327	1	cg23623060	222636182	5.77x10-10	-0.01	-0.01	0.01	TRNA_Thr	Intergenic
328	1	cg24639703	64986156	8.73x10-8	-0.01	-0.01	0.01	CACHD1	Body
329	8	cg24264285	103740152	7.94x10-8	-0.01	-0.01	0.01	KLF10	Intergenic
330	19	cg24796852	39827270	5.31x10-8	-0.01	-0.01	0.01	GMFG	TSS1500
331	6	cg10221172	148840822	2.92x10-8	-0.01	-0.01	0.01	SASH1	Body
332	14	cg08279035	24841714	4.47x10-8	-0.01	-0.01	0.01	NFATC4	Body
333	14	cg20547131	101531511	1.09x10-8	-0.01	-0.01	0.01	MIR412	TSS1500
334	8	cg03542721	22926254	3.38x10-9	-0.01	-0.01	0.01	TNFRSF10B	Body
335	17	cg23299807	19313487	4.66x10-8	-0.01	-0.01	0.01	RNF112	TSS1500
336	6	cg13606255	32053101	6.98x10-8	-0.01	-0.01	0.01	TNXB	Body
337	15	cg05929132	66586025	1.24x10-8	-0.01	-0.01	0.01	DIS3L	1stExon
338	2	cg23349517	20064989	2.78x10-8	-0.01	-0.01	0.01	FLJ12334	Intergenic
339	11	cg25754143	2445317	5.93x10-8	-0.01	-0.01	0.01	TRPM5	TSS1500
340	5	cg04151449	177409993	8.33x10-8	-0.01	-0.01	0.01	PROP1	Intergenic
341	14	cg13097800	47104141	5.44x10-8	-0.01	-0.01	0.01	RPL10L	Intergenic
342	3	cg11209289	138101416	6.70x10-8	-0.01	-0.01	0.01	MRAS	Body
343	11	cg08663298	34350441	3.03x10-8	-0.01	-0.01	0.01	ABTB2	Body
344	3	cg20103093	10378434	6.66x10-8	-0.01	-0.01	0.01	ATP2B2	Body
345	16	cg00669390	85348946	8.27x10-9	-0.01	-0.01	0.01	LOC727710	Intergenic
346	7	cg20711030	150897625	1.21x10-9	-0.01	-0.01	0.01	IQCA1L	Intergenic
347	2	cg22866121	237394574	8.03x10-9	-0.01	-0.01	0.01	IQCA1	Body
348	5	cg10574431	148585707	1.62x10-8	-0.01	-0.01	0.01	ABLIM3	Body
349	1	cg17971578	36852464	5.77x10-8	-0.01	-0.01	0.01	STK40	TSS1500
350	5	cg26197254	60994304	8.09x10-9	-0.01	-0.01	0.01	FLJ37543	Body
351	7	cg02647628	114053989	8.05x10-8	-0.01	-0.01	0.01	FOXP2	TSS1500
352	11	cg18143317	2037125	1.22x10-8	-0.01	-0.01	0.01	H19	Intergenic
353	10	cg19491415	32217949	6.01x10-8	-0.01	-0.01	0.01	ARHGAP12	TSS200
354	7	cg12494603	40755271	9.06x10-8	-0.01	-0.01	0.01	C7orf10	Body
355	22	cg02417473	38434180	3.33x10-8	-0.01	-0.01	0.01	PICK1	Intergenic
356	6	cg21196930	23214309	2.40x10-9	-0.01	-0.01	0.01	HDGFL1	Intergenic
357	2	cg11042505	15950245	3.83x10-8	-0.01	-0.01	0.01	AK093525	Intergenic
358	3	cg10464130	123991926	1.15x10-8	-0.01	-0.01	0.01	KALRN	Body
359	19	cg11765913	7926081	1.83x10-8	-0.01	-0.01	0.01	EVI5L	Body
360	22	cg01637537	40417286	5.29x10-8	-0.01	-0.01	0.01	FAM83F	Body
361	2	cg11046593	17997661	7.47x10-8	-0.01	-0.01	0.01	MSGN1	TSS200
362	2	cg06191203	152266756	6.79x10-9	-0.01	-0.01	0.01	RIF1	5'UTR
363	6	cg04424621	27101942	9.49x10-10	-0.01	-0.01	0.01	HIST1H2BJ	TSS1500
364	12	cg25144696	77459592	6.52x10-11	-0.01	-0.01	0.01	E2F7	TSS1500
365	10	cg04709120	74451859	5.01x10-9	-0.01	-0.01	0.01	CCDC109A	TSS200
366	2	cg07900344	6305777	1.55x10-9	-0.01	-0.01	0.01	LOC400940	Intergenic
367	19	cg26003119	15551610	6.24x10-8	-0.01	-0.01	0.01	WIZ	Body
368	3	cg18484958	149420986	5.18x10-8	-0.01	-0.01	0.01	WWTR1	1stExon
369	1	cg17748167	31769918	4.69x10-9	-0.01	-0.01	0.01	ZCCHC17	5'UTR
370	1	cg06268632	228113208	7.22x10-8	-0.01	-0.01	0.01	WNT9A	Body
371	7	cg21679509	28219614	7.94x10-8	-0.01	-0.01	0.01	JAZF1	Body
372	14	cg00355673	92573076	2.97x10-8	-0.01	-0.01	0.01	ATXN3	TSS200
373	11	cg27345286	33796107	3.50x10-10	-0.01	-0.01	0.01	FBXO3	TSS200
374	14	cg01062786	20929652	1.93x10-9	-0.01	-0.01	0.01	TMEM55B	TSS200
375	11	cg00574958	68607623	1.50x10-8	-0.01	-0.01	0.01	CPT1A	5'UTR
376	12	cg27584467	114029424	4.55x10-8	-0.01	-0.01	0.01	LHX5	Intergenic
377	13	cg26726542	20702032	1.94x10-8	-0.01	-0.01	0.01	GJA3	Intergenic
378	7	cg11828203	31014715	8.73x10-9	-0.01	-0.01	0.01	GHRHR	Body
379	1	cg07833104	109797334	6.94x10-9	-0.01	-0.01	0.01	CELSR2	Body
380	6	cg25388707	33168463	3.52x10-9	-0.01	-0.01	0.01	SLC39A7	TSS200
381	8	cg05934196	22925767	6.36x10-9	-0.01	-0.01	0.01	TNFRSF10B	Body
382	14	cg10204999	103057896	1.06x10-9	-0.01	-0.01	0.01	RCOR1	TSS1500
383	10	cg09292873	111683348	1.65x10-8	-0.01	-0.01	0.01	XPNPEP1	TSS200
384	16	cg04540406	46655676	4.17x10-8	-0.01	-0.01	0.01	SHCBP1	TSS1500
385	3	cg04816013	123987592	1.77x10-9	-0.01	-0.01	0.01	KALRN	Body
386	22	cg01182973	38240625	1.21x10-8	-0.01	-0.01	0.01	ANKRD54	TSS1500
387	19	cg21766592	47288067	5.61x10-10	-0.01	-0.01	0.01	SLC1A5	1stExon
388	11	cg00439267	71935882	1.57x10-10	-0.01	0	0.01	INPPL1	1stExon
389	6	cg09829838	42952308	1.00x10-9	-0.01	0	0	PPP2R5D	TSS200
390	19	cg18487508	39926863	6.67x10-9	-0.01	0	0	RPS16	TSS1500
391	10	cg04672650	96943564	1.92x10-8	-0.01	0	0	C10orf129	Intergenic
392	7	cg21656672	2272668	1.61x10-8	-0.01	0	0	MAD1L1	TSS200
393	1	cg25377475	236030557	1.66x10-9	-0.01	0	0	LYST	TSS1500
394	15	cg18329780	57884049	5.15x10-10	-0.01	0	0	GCOM1	TSS200
395	8	cg08246494	60031921	1.03x10-8	-0.01	0	0	TOX	TSS200
396	6	cg24830314	83775580	3.19x10-9	-0.01	0	0	UBE2CBP	TSS200
397	6	cg08494708	108881871	5.11x10-10	-0.01	0	0	FOXO3	TSS200
398	12	cg02501984	133263947	1.06x10-8	-0.01	0	0	POLE	TSS200
399	3	cg20203915	187871837	4.98x10-9	-0.01	0	0	LPP	5'UTR
400	2	cg14454397	225450037	1.78x10-9	-0.01	0	0	CUL3	5'UTR
401	11	cg16480368	105892746	8.48x10-9	-0.01	0	0	KIAA1826	1stExon
402	11	cg01494614	10562838	3.01x10-8	-0.01	0	0	RNF141	TSS200
403	6	cg27445386	42897251	5.67x10-8	-0.01	0	0	CNPY3	5'UTR
404	10	cg08916340	112631463	1.58x10-8	-0.01	0	0	LOC282997	TSS1500
405	10	cg06655560	99205922	5.36x10-11	-0.01	0	0	ZDHHC16	TSS200
406	8	cg02640612	53853445	1.20x10-9	-0.01	0	0	NPBWR1	1stExon
407	8	cg07972191	99960581	1.45x10-10	-0.01	0	0	OSR2	5'UTR
408	15	cg22719913	83776024	9.19x10-8	-0.01	0	0	TM6SF1	TSS1500
409	5	cg01737507	122372094	1.70x10-9	-0.01	0	0	PPIC	Body
410	9	cg14092536	130889809	5.03x10-9	-0.01	0	0	LOC389791	TSS1500
411	12	cg23445315	3000014	2.19x10-8	-0.01	0	0	TULP3	TSS200
412	20	cg25418777	44035100	5.18x10-9	-0.01	0	0	DBNDD2	TSS200
413	2	cg02763032	74425762	6.43x10-9	-0.01	0	0	MTHFD2	Body
414	17	cg05091997	60897722	5.37x10-8	-0.01	0	0	40978	Intergenic
415	21	cg14095850	45196585	9.16x10-8	-0.01	0	0	CSTB	TSS1500
416	6	cg05491930	99872787	2.24x10-9	-0.01	0	0	SFRS18	5'UTR
417	19	cg10391906	1753641	5.29x10-8	-0.01	0	0	ONECUT3	TSS200
418	2	cg12458179	238969829	4.47x10-9	-0.01	0	0	SCLY	Body
419	1	cg21932983	6321379	5.01x10-8	-0.01	0	0	GPR153	TSS1500
420	11	cg02250680	58346543	4.19x10-9	-0.01	0	0	LPXN	TSS1500
421	10	cg04430797	6206260	7.22x10-8	-0.01	0	0	PFKFB3	Body
422	1	cg24441975	39339063	1.11x10-9	-0.01	0	0	MYCBP	TSS200
423	4	cg12454419	77135196	2.57x10-10	-0.01	0	0	SCARB2	TSS200
424	10	cg14584159	134351372	5.81x10-8	-0.01	0	0	INPP5A	1stExon
425	4	cg18727501	89513543	1.33x10-8	-0.01	0	0	HERC3	TSS200
426	6	cg04762615	7541789	5.06x10-8	-0.01	0	0	DSP	TSS200
427	19	cg06452642	13875642	7.06x10-10	-0.01	0	0	MRI1	Body
428	4	cg19664311	75023659	8.09x10-9	-0.01	0	0	MTHFD2L	TSS200
429	10	cg09793118	104001283	5.58x10-9	-0.01	0	0	PITX3	TSS200
430	1	cg14475772	150207137	6.98x10-8	-0.01	0	0	ANP32E	Body
431	9	cg13786666	86536029	8.22x10-8	-0.01	0	0	KIF27	5'UTR
432	1	cg23010344	228871302	1.30x10-8	-0.01	0	0	RHOU	1stExon
433	4	cg22461615	83821918	9.05x10-9	-0.01	0	0	THAP9	1stExon
434	1	cg21774736	42846471	2.58x10-8	-0.01	0	0	RIMKLA	5'UTR
435	20	cg26069066	44044699	3.54x10-8	-0.01	0	0	PIGT	TSS200
436	5	cg16702713	118407038	1.39x10-8	-0.01	0	0	DMXL1	TSS200
437	12	cg02705474	50156980	4.92x10-8	-0.01	0	0	TMBIM6	3'UTR
438	1	cg22491976	41707645	9.94x10-10	-0.01	0	0	SCMH1	5'UTR
439	10	cg25228510	62538236	5.39x10-9	-0.01	0	0	CDK1	5'UTR
440	5	cg16577540	139682758	8.11x10-8	-0.01	0	0	PFDN1	TSS200
441	8	cg08317834	26148869	1.76x10-8	-0.01	0	0	PPP2R2A	TSS200
442	17	cg24027179	8534166	2.42x10-8	-0.01	0	0	MYH10	TSS200
443	13	cg08278487	79177774	6.91x10-8	-0.01	0	0	POU4F1	TSS200
444	10	cg03511638	104180871	5.37x10-8	-0.01	0	0	FBXL15	1stExon
445	5	cg18874902	122848256	4.26x10-8	-0.01	0	0	CSNK1G3	1stExon
446	2	cg10164987	63816053	2.67x10-10	-0.01	0	0	MDH1	TSS200
447	7	cg00850453	12726920	1.25x10-9	-0.01	0	0	ARL4A	5'UTR
448	11	cg14093526	134094621	2.05x10-9	-0.01	0	0	VPS26B	1stExon
449	19	cg23095776	7991118	8.88x10-8	-0.01	0	0	CTXN1	TSS200
450	10	cg15268691	102987408	6.50x10-8	-0.01	0	0	LBX1	Body
451	14	cg26158983	24835041	2.91x10-8	-0.01	0	0	NFATC4	TSS1500
452	9	cg25379649	95087614	8.82x10-10	-0.01	0	0	NOL8	Body
453	21	cg14220277	38338959	6.31x10-9	-0.01	0	0	HLCS	5'UTR
454	17	cg13823003	72856050	1.06x10-8	-0.01	0	0	GRIN2C	TSS200
455	1	cg14212983	21985743	2.16x10-8	-0.01	0	0	RAP1GAP	5'UTR
456	13	cg27079232	27335083	7.32x10-8	-0.01	0	0	GPR12	TSS200
457	9	cg14065121	77643272	1.39x10-8	-0.01	0	0	C9orf41	1stExon
458	13	cg14908186	113863107	3.35x10-8	-0.01	0	0	CUL4A	5'UTR
459	1	cg05639679	33219594	5.73x10-8	-0.01	0	0	KIAA1522	Body
460	6	cg01745522	26217417	1.58x10-8	-0.01	0	0	HIST1H2BG	TSS1500
461	10	cg04733624	75936340	6.89x10-8	-0.01	0	0	ADK	TSS200
462	15	cg03478313	93655851	2.67x10-8	-0.01	0	0	RGMA	Intergenic
463	16	cg09368168	15744042	2.65x10-8	-0.01	0	0	NDE1	5'UTR
464	17	cg14312959	79008934	1.95x10-8	-0.01	0	0	FLJ90757	TSS1500
465	13	cg22825979	50571204	2.34x10-8	-0.01	0	0	TRIM13	1stExon
466	4	cg26325568	152020740	7.20x10-8	-0.01	0	0	RPS3A	TSS200
467	8	cg21765577	145150023	4.54x10-9	-0.01	0	0	CYC1	1stExon
468	17	cg22215737	4643258	9.80x10-8	-0.01	0	0	CXCL16	TSS200
469	15	cg13932339	25684206	1.69x10-9	-0.01	0	0	UBE3A	TSS200
470	5	cg05985655	16616806	6.30x10-8	-0.01	0	0	FAM134B	1stExon
471	1	cg18194353	100315667	2.13x10-8	-0.01	0	0	AGL	TSS1500
472	6	cg04439696	36954196	4.22x10-8	-0.01	0	0	MTCH1	TSS1500
473	8	cg03368399	22102557	6.91x10-8	-0.01	0	0	POLR3D	TSS200
474	11	cg17456266	43964086	3.50x10-8	-0.01	0	0	LOC387763	TSS200
475	11	cg21552822	34937934	1.64x10-8	-0.01	0	0	PDHX	5'UTR
476	20	cg20912978	48061991	3.62x10-8	-0.01	0	0	KCNB1	Body
477	1	cg17185401	110052094	2.92x10-9	0	0	0	AMIGO1	1stExon
478	8	cg03687734	144100301	1.40x10-8	0	0	0	LY6E	5'UTR
479	17	cg02102644	35969362	9.08x10-9	0	0	0	SYNRG	1stExon
480	20	cg11278799	13765578	1.08x10-8	0	0	0	ESF1	TSS200
481	13	cg17664485	111367260	6.91x10-8	0	0	0	ING1	Body
482	20	cg19216162	35234232	4.30x10-8	0	0	0	C20orf24	Body
483	5	cg26399201	132149405	9.50x10-8	0	0	0	ANKRD43	1stExon
484	4	cg07997294	113437802	2.35x10-8	0	0	0	NEUROG2	TSS1500
485	19	cg02761476	4472181	4.98x10-8	0	0	0	HDGF2	TSS200
486	10	cg27008222	70660653	8.53x10-8	0	0	0	DDX50	TSS1500
487	8	cg15321997	23315327	4.50x10-8	0	0	0	ENTPD4	TSS200
488	9	cg04109220	35812294	7.40x10-8	0	0	0	SPAG8	TSS200
489	17	cg24437429	1012419	1.37x10-10	0	0	0	ABR	Body
490	8	cg11224624	145049281	2.59x10-8	0	0	0	PLEC1	Body
491	6	cg19865561	31465899	2.05x10-9	0	0	0	MICB	5'UTR
492	2	cg13089906	236656907	3.19x10-9	0.01	0	0	AGAP1	Body
493	1	cg05041517	1021030	7.84x10-8	0.01	0.01	-0.01	C1orf159	Body
494	19	cg07870129	12998103	2.80x10-8	0.01	0.01	-0.01	KLF1	TSS200
495	13	cg20157572	114114296	1.36x10-8	0.01	0.01	-0.01	DCUN1D2	Body
496	1	cg08679807	6338595	6.02x10-9	0.01	0.01	-0.01	ACOT7	Body
497	2	cg17012502	158489656	1.12x10-8	0.01	0.01	-0.01	ACVR1C	Intergenic
498	12	cg13936208	121835048	5.38x10-8	0.01	0.01	-0.01	RNF34	Intergenic
499	5	cg08565320	141765438	7.37x10-8	0.01	0.01	-0.01	TRNA_Asp	Intergenic
500	19	cg18117601	58593732	1.24x10-8	0.01	0.01	-0.01	ZSCAN18	Intergenic
501	22	cg04583163	25162569	2.86x10-8	0.01	0.01	-0.01	PIWIL3	5'UTR
502	2	cg26320000	129902341	7.52x10-8	0.01	0.01	-0.01	LOC151121	Intergenic
503	6	cg09510269	30292744	5.71x10-8	0.01	0.01	-0.01	HCG18	Body
504	12	cg13675624	6419137	2.01x10-8	0.02	0.01	-0.01	PLEKHG6	TSS1500
505	20	cg26020008	48534319	1.82x10-8	0.02	0.01	-0.01	SPATA2	Intergenic
506	1	cg11072045	28695422	1.78x10-8	0.02	0.01	-0.01	PHACTR4	TSS1500
507	4	cg07661849	146686237	2.55x10-11	0.02	0.01	-0.01	ZNF827	Body
508	8	cg07067773	107783271	8.50x10-8	0.02	0.01	-0.01	ABRA	TSS1500
509	17	cg15223933	39916204	7.30x10-8	0.02	0.01	-0.01	JUP	Body
510	7	cg02854490	144108267	9.31x10-8	0.02	0.01	-0.01	NOBOX	Intergenic
511	6	cg10620911	32139829	5.50x10-8	0.02	0.01	-0.01	AGPAT1	5'UTR
512	3	cg09356020	47364198	3.84x10-9	0.02	0.01	-0.01	KLHL18	Body
513	6	cg06055730	136574748	4.61x10-8	0.02	0.01	-0.01	FAM54A	Intergenic
514	10	cg14822490	124909890	6.17x10-8	0.02	0.01	-0.01	HMX2	3'UTR
515	11	cg19656847	75996258	7.49x10-9	0.02	0.01	-0.01	TRNA_Pro	Intergenic
516	17	cg21355201	48013068	6.70x10-8	0.02	0.01	-0.01	DLX4	Intergenic
517	1	cg08872579	55265831	2.26x10-8	0.02	0.01	-0.01	TTC22	Body
518	12	cg15091123	122685213	4.67x10-10	0.02	0.01	-0.01	LRRC43	Body
519	4	cg20852378	184680265	1.89x10-8	0.02	0.01	-0.01	U6	Intergenic
520	3	cg07804735	113157477	7.14x10-10	0.02	0.01	-0.01	WDR52	5'UTR
521	5	cg03991533	133988403	2.53x10-8	0.02	0.01	-0.01	SEC24A	Body
522	19	cg07801516	37154553	6.79x10-10	0.02	0.01	-0.01	ZNF461	Body
523	17	cg11024682	17730095	6.63x10-10	0.02	0.01	-0.01	SREBF1	Body
524	7	cg01954686	150885655	6.57x10-8	0.02	0.01	-0.01	ASB10	TSS1500
525	2	cg25621735	230933935	2.69x10-9	0.02	0.01	-0.01	SLC16A14	TSS1500
526	16	cg05118364	3533813	1.22x10-10	0.02	0.01	-0.01	NAT15	Body
527	14	cg11021810	89720621	1.98x10-8	0.02	0.01	-0.01	FOXN3	Body
528	6	cg08823985	137366546	7.63x10-8	0.03	0.01	-0.01	IL20RA	TSS1500
529	12	cg26332016	117348109	3.92x10-8	0.03	0.01	-0.01	FBXW8	TSS1500
530	1	cg17588904	114493166	1.30x10-8	0.03	0.01	-0.01	HIPK1	Body
531	11	cg00395990	119054922	3.44x10-8	0.03	0.02	-0.02	PDZD3	TSS1500
532	5	cg21545248	149402499	1.21x10-10	0.03	0.02	-0.02	HMGXB3	Body
533	4	cg15403961	173905762	1.87x10-9	0.03	0.02	-0.02	GALNTL6	Body
534	17	cg04589021	21193433	9.31x10-8	0.04	0.02	-0.02	MAP2K3	Body
535	1	cg04090794	92099859	6.76x10-10	0.05	0.03	-0.03	HSP90B3P	TSS1500
